# Interruption of Continuous Opioid Exposure Exacerbates Drug-Evoked Adaptations in the Mesolimbic Dopamine System

**DOI:** 10.1101/646356

**Authors:** Emilia M. Lefevre, Marc T. Pisansky, Carlee Toddes, Federico Baruffaldi, Marco Pravetoni, Lin Tian, Thomas J. Y. Kono, Patrick E. Rothwell

## Abstract

Drug-evoked adaptations in the mesolimbic dopamine system are postulated to drive opioid abuse and addiction. These adaptations vary in magnitude and direction following different patterns of opioid exposure, but few studies have systematically manipulated the pattern of opioid administration while measuring neurobiological and behavioral impact. We exposed male and female mice to morphine for one week, with administration patterns that were either intermittent (daily injections) or continuous (osmotic minipump infusion). We then interrupted continuous morphine exposure with either naloxone-precipitated or spontaneous withdrawal. Continuous morphine exposure caused tolerance to the psychomotor-activating effects of morphine, whereas both intermittent and interrupted morphine exposure caused long-lasting psychomotor sensitization. Given links between locomotor sensitization and mesolimbic dopamine signaling, we used fiber photometry and a genetically encoded dopamine sensor to conduct longitudinal measurements of dopamine dynamics in the nucleus accumbens. Locomotor sensitization caused by interrupted morphine exposure was accompanied by enhanced dopamine signaling in the nucleus accumbens. To further assess downstream consequences on striatal gene expression, we used next-generation RNA sequencing to perform genome-wide transcriptional profiling in the nucleus accumbens and dorsal striatum. The interruption of continuous morphine exposure exacerbated drug-evoked transcriptional changes in both nucleus accumbens and dorsal striatum, dramatically increasing differential gene expression and engaging unique signaling pathways. Our study indicates that opioid-evoked adaptations in brain function and behavior are critically dependent on the pattern of drug administration, and exacerbated by interruption of continuous exposure. Maintaining continuity of chronic opioid administration may therefore represent a strategy to minimize iatrogenic effects on brain reward circuits.
