## Supplementary material for "Interruption of Continuous Opioid Exposure Exacerbates Drug-Evoked Adaptations in the Mesolimbic Dopamine System": Table S5

### Sheet: NAc_Control vs. Interrupted
Upstream Regulator	Expr Log Ratio	Molecule Type	Predicted Activation State	Activation z-score	p-value of overlap	Target molecules in dataset	Mechanistic Network
SGPP2	0.45	phosphatase			4.23e-11	DNAJA1,DNAJA4,DNAJC3,HSP90AA1,Hspa1b,HSPA4,HSPA4L,HSPA5,HSPA8,HSPB8,HSPH1,XBP1
HSF1	0.114	transcription regulator	Activated	3.486	1.48e-10	AHSA1,CRYAB,DNAJA1,DNAJA4,DNAJB1,FGF1,FKBP4,HSP90AA1,HSP90AB1,HSPA1A/HSPA1B,Hspa1b,HSPA8,HSPB1,HSPD1,HSPE1,HSPH1,LMAN2L,STIP1
SEL1L	0.163	other	Inhibited	-2.207	9.33e-05	DNAJB11,DNAJC3,HERPUD1,HSPA5,XBP1
SLC16A2	-0.022	transporter		0.478	0.000252	CIRBP,IER5,NEFH,PCSK4,RBM3,SLC7A8,SLCO3A1
MAPKAPK3	-0.173	kinase		-0.849	0.000418	HSPA5,HSPB1,HSPB8,IRF3
DIO2	-0.37	enzyme		0.97	0.000433	CIRBP,COL6A1,IER5,NEFH,PCSK4,RBM3
MPZ		other			0.000692	DNAJC3,ERO1B,HSPA5,ID2,SDF2L1
IL5		cytokine	Activated	2.688	0.000909	CRELD2,EPS8,HSP90B1,HSPA5,MANF,NFIL3,P4HA1,PDIA6,S100A6,SDF2L1,STK39,TUBB2B,UPB1,XBP1
BAX	-0.095	transporter		1.698	0.00135	BCL2,CASP3,ETV1,Hrk,PDIA6,TRAF3,XBP1
TCF4	-0.086	transcription regulator			0.00143	CCDC117,CDC20,CRELD2,HMGB2,HSD11B1,HSP90B1,HYOU1,MANF,PDIA4,PDIA6,RACGAP1,SDF2L1,XBP1
P4HB	0.025	enzyme			0.00156	PDIA3,PDIA4
EIF2AK3	0.045	kinase			0.00222	ARNTL,CYB5R1,DNAJC3,ERO1B,HERPUD1,HSPA5,LARS,NFIL3,SHMT2,XBP1
TCF3	-0.155	transcription regulator			0.00244	CCDC117,CCS,CDC20,CRELD2,HMGB2,HSD11B1,HSP90B1,HYOU1,ID2,MANF,PDIA4,PDIA6,RACGAP1,SDF2L1,XBP1
ERN1	0.067	kinase	Activated	2.333	0.00247	DGAT2,DNAJB11,DNAJC3,ERO1B,HSP90B1,HSPA5,SDF2L1,SLC25A28,XBP1
SLC13A1		transporter		-1.265	0.00336	CD163,ELOVL6,HSPA5,HSPA8,HSPB1,MKKS,MPP6,SDF2L1,ST13,XBP1
YWHAZ	-0.07	enzyme			0.0043	HSP90B1,HSPA5,XBP1
CHRNA3	0.515	transmembrane receptor			0.0043	BCL2,CASP3,STAT1
SELENOS	-0.023	other			0.00454	HSPA5,XBP1
TRPM8		ion channel			0.00597	CIRBP,HSPA1A/HSPA1B,RBM3
NOTCH3	-0.049	transcription regulator			0.00597	BCL2,NRARP,PDGFRB
DIO3	0.375	enzyme		-1.342	0.00684	CIRBP,COL6A1,IER5,KCNJ10,PCSK4
USE1	-0.148	other			0.00885	HSPA5,XBP1
APAF1	0.051	other			0.00885	BCL2,HSPA5
GSN	-0.132	other			0.00885	BCL2,DNASE1
GABRA1	0.251	ion channel			0.00885	GABRA2,GABRB2
NFAT5	-0.001	transcription regulator			0.0103	Hspa1b,SLC5A3,SLC6A6
TMBIM6	0.006	other			0.0103	ERO1B,HERPUD1,XBP1
TP53	-0.166	transcription regulator		-1.441	0.0127	ABCB4,ACSS1,AHSA1,BCL2,BMP1,BRCA1,CASP3,COL6A2,CRYAB,Cyb5r3,DFFB,DKK3,DNAJA4,DNAJB4,DNASE1,FABP5,FEN1,FKBP4,GADD45B,HSP90AA1,HSP90AB1,HSPB1,HSPD1,HSPH1,ID2,IER5,IPO7,ITGB5,LSP1,MPDZ,MRPS25,NRARP,NUDT5,P4HA1,PANK1,PDGFRB,PDIA6,PMS2,PPP1R13L,RBM3,RPE,SERPINH1,SLC2A12,SLC5A3,SLC6A6,STAT1,STIP1,TCTN1,TFRC,TMOD1,TNFRSF18,TP73,TSKU,WNT7A,XPO1
RPL22	-0.103	translation regulator			0.013	DNAJC3,HSPA5,XBP1
EPHA2	-0.009	kinase			0.0144	BCL2,CASP3
CD38	0.436	enzyme	Activated	2.384	0.0151	CRELD2,EPS8,MANF,NFIL3,P4HA1,PDIA6,S100A6,SDF2L1,STK39,TUBB2B,UPB1,XBP1
ATP7B	0.1	transporter		0.447	0.0179	CDC20,CKS1B,ELOVL6,FABP5,LSS
PNPLA8	0.111	enzyme			0.021	HSP90B1,HSPA5
G6PC		phosphatase			0.021	HSPA5,HYOU1
Eda	-0.131	other			0.021	PTHLH,WNT10B
MAPKAPK2	-0.057	kinase		0.849	0.024	HSPA5,HSPB1,HSPB8,IRF3,STAT5A
POR	-0.053	enzyme		-0.728	0.0265	APCDD1,C11orf54,ELOVL6,FGF1,GADD45B,Hsdl2,HSPH1,LSS,Slco1a4,STAT1,TMEM176A,TMEM267,TUBB2B
ATG5	0.154	other			0.0275	HSPA5,IRF3,PDIA3
THBS4	-0.38	other			0.0275	CALR,HSPA5,MANF
DBI	0.035	other			0.0286	ELOVL6,LSS
SIN3A	-0.01	transcription regulator			0.0292	CASP3,NEFH,PEG3,TP53BP1
TFRC	-0.406	transporter			0.0314	CASP3,HERPUD1,Hrk,HSPA5,XBP1
TLX1		transcription regulator			0.0372	GABRB2,GRIN3A
Pka catalytic subunit		group			0.0395	Slco1a4
KIF5A	0.046	transporter			0.0395	GABRB2
RAX		transcription regulator			0.0395	OTX2
ZNF613	0.037	transcription regulator			0.0395	ID2
Cd99		other			0.0395	CD99L2
AVP	1.777	other			0.0395	HSPA5
KPNA1	0.084	transporter			0.0395	STAT1
DNAJA3	0.056	other			0.0395	BCL2
MXD4	0.022	transcription regulator			0.0395	ID2
TBPL1	0.043	transcription regulator			0.0395	NF1
HSF2	-0.041	transcription regulator			0.0423	Hspa1b,HSPB1,HSPH1
HIF1A	-0.021	transcription regulator		-1.572	0.0431	APLN,BCL2,EPOR,NRARP,P4HA1,P4HA2,SIRT2,TFRC,TNFAIP2,WNT10B
Pkc(s)		group			0.0437	APLN,HSP90B1,HSPA5,PDIA4
NFE2L2	-0.033	transcription regulator		1.867	0.0487	ABCB4,ATP1A1,BCL2,CHORDC1,DNAJB11,DNAJC3,GABRA2,HSP90AA1,HSP90AB1,HSP90B1,KIFC2,MATK,PDIA3,PDIA4,PDIA6,PTPRO,RGS11,SLC7A8,STIP1,XBP1
HIST1H1T		other		1.89	0.0533	FKBP4,HIRIP3,HSPA4,METTL22,MMP15,THAP1,TRPM4
Hist1h1a		other		1.89	0.0533	FKBP4,HIRIP3,HSPA4,METTL22,MMP15,THAP1,TRPM4
PDX1		transcription regulator	Activated	2.186	0.0533	CRELD2,ERO1B,FGF1,HSPA5,PDIA4,PDIA6,PPP1R1A
PIK3R1	0.019	kinase	Activated	2.19	0.0737	DNAJC3,HSP90B1,HSPA5,PDGFRB,PIK3R2
CD40		transmembrane receptor	Activated	2	0.1	BCL2,CALR,HSP90B1,HSPA5,NEFH,XBP1
Bvht		other	Inhibited	-2.236	0.174	EPOR,LSP1,TMOD1,TNNI1,TNNT2
GATA1		transcription regulator	Activated	2	0.297	EPOR,NFIL3,NRARP,SP6,STAT5A,TFRC,ZNF496
ITGB1	-0.001	transmembrane receptor	Activated	2	0.38	BMP1,FGF1,MMP15,OLFML3
ADORA2A	-0.259	G-protein coupled receptor	Activated	2.236	0.4	ATP2B3,COL6A1,DGAT2,PEG3,UBOX5
PSEN1	0.002	peptidase	Inhibited	-2.207	0.498	CASP3,CCS,DBP,DLL3,GADD45B,PDGFRB
NR1I3		ligand-dependent nuclear receptor		-1.953	0.503	CORO7/CORO7-PAM16,GADD45B,Slco1a4,TNFAIP2
CSF2		cytokine		-1.854	0.527	CDC20,CHAF1A,CKS1B,HAUS8,ITGB5,POLE,RACGAP1
STK11	0.015	kinase	Activated	2	1	DCTPP1,MPST,MRI1,SHMT2
HNF1A		transcription regulator		-1.982	1	CCL28,ME3,PPP1R1A,Slco1a4
NOS2	0.036	enzyme	Activated	2.186	1	BCL2,CASP3,HMGB2,SERPINH1,TNNT2
IL1B		cytokine	Activated	2.4	1	ATP1A1,HSPA5,NFIL3,SLC25A25,Slco1a4,STAT1

### Sheet: DS_Control vs. Interrupted
Upstream Regulator	Expr Log Ratio	Molecule Type	Predicted Activation State	Activation z-score	p-value of overlap	Target molecules in dataset	Mechanistic Network
SGPP2	0.061	phosphatase			7.61e-11	DNAJA1,DNAJC3,HSP90AA1,Hspa1b,HSPA4,HSPA4L,HSPA5,HSPA8,HSPH1,XBP1
HSF1	0.112	transcription regulator	Activated	3.641	4.52e-10	AHSA1,DNAJA1,DNAJB1,FKBP4,HSP90AA1,HSPA1A/HSPA1B,Hspa1b,HSPA8,HSPB1,HSPD1,HSPE1,HSPH1,LMAN2L,STIP1
NFE2L2	0.019	transcription regulator	Activated	2.031	9.84e-05	ALAS2,BCL2,CELA1,CHORDC1,DNAJB11,DNAJC3,DYNLL1,GABRA2,GSS,GSTM4,HSP90AA1,HSP90B1,KIFC2,PDIA3,PDIA4,PDIA6,SCG2,SLC7A8,STIP1,XBP1
SEL1L	0.115	other		-1.969	0.000157	DNAJB11,DNAJC3,HSPA5,XBP1
SLC13A1		transporter		-1	0.000236	HSPA5,HSPA8,HSPB1,MKKS,MPP6,RPN1,SDF2L1,ST13,XBP1
P4HB	0.007	enzyme			0.00051	PDIA3,PDIA4
TCF4	-0.086	transcription regulator			0.000589	CCDC117,CRELD2,H1F0,HSP90B1,HYOU1,MANF,PDIA4,PDIA6,SDF2L1,XBP1
SLC16A2	-0.153	transporter		1.387	0.000814	CIRBP,PCSK4,PDP1,RBM3,SLC7A8
YWHAZ	0.023	enzyme			0.000872	HSP90B1,HSPA5,XBP1
IL5		cytokine	Activated	3.148	0.00101	CRELD2,HSP90B1,HSPA5,MANF,NFIL3,P4HA1,PDIA6,RPN1,SDF2L1,XBP1
TRPM8		ion channel			0.00123	CIRBP,HSPA1A/HSPA1B,RBM3
SELENOS	0.103	other			0.00151	HSPA5,XBP1
CRY2	-0.163	enzyme			0.00166	ARNTL,CRY1,DBP
DIO2	0.011	enzyme		1.131	0.0026	CIRBP,PCSK4,PDP1,RBM3
RPL22	-0.001	translation regulator			0.00278	DNAJC3,HSPA5,XBP1
USE1	-0.132	other			0.00297	HSPA5,XBP1
APAF1	0.121	other			0.00297	BCL2,HSPA5
PDX1		transcription regulator			0.00334	CRELD2,HSPA5,MAN1A1,PDIA4,PDIA6,PPP1R1A,SCG2
TP53	-0.178	transcription regulator		-1.831	0.00347	AHSA1,ANTXR1,BCL2,Cyb5r3,DDIT4L,DNAJB5,ERCC3,FABP5,FKBP4,HSP90AA1,HSPB1,HSPD1,HSPH1,IFFO1,IPO7,ITGB5,KITLG,LMAN2,MRPS2,NRAP,P4HA1,PDIA6,PDP1,PINK1,PMS2,PRKAB1,PTEN,RBM3,RPE,RPN1,RRM1,SERPINH1,SLC5A3,STIP1,TNFRSF18,UMPS,XPO1
TERC		other			0.00392	ARNTL,CRY1,H1F0,NR1D1
TCF3	-0.124	transcription regulator			0.00459	CCDC117,CRELD2,H1F0,HSP90B1,HYOU1,MANF,PDIA4,PDIA6,SDF2L1,XBP1
SPARC	0.324	other		-0.378	0.00578	BLM,BRCA2,CIART,CTSF,PCGF2,RRM1,USP2
THBS4	-0.638	other			0.00617	CALR,HSPA5,MANF
ERN1	-0.129	kinase	Activated	2.449	0.00656	DNAJB11,DNAJC3,HSP90B1,HSPA5,SDF2L1,XBP1
Pkc(s)		group			0.007	APLN,HSP90B1,HSPA5,PDIA4
PNPLA8	0.172	enzyme			0.00721	HSP90B1,HSPA5
G6PC		phosphatase			0.00721	HSPA5,HYOU1
MPZ	-0.417	other			0.00851	DNAJC3,HSPA5,SDF2L1
mir-8		microRNA		-1.192	0.00858	DDIT4L,DNAJC3,JAZF1,XBP1
PIK3R1	-0.067	kinase	Activated	2.2	0.00923	DNAJC3,HSP90B1,HSPA5,PIK3R2,PTEN
HSF2	0.039	transcription regulator			0.00984	Hspa1b,HSPB1,HSPH1
FSHB		other			0.0113	FABP5,ITGB5,KITLG
HIF1A	-0.003	transcription regulator		0	0.0123	APLN,BCL2,CYP2S1,EPOR,KITLG,P4HA1,PTEN,WNT10B
CLOCK	0.206	transcription regulator			0.0128	ARNT2,DBP,EEF2K,Hspa1b,HSPH1,KCNS1,NFIL3,USP2
EIF2AK3	0.019	kinase			0.014	ARNTL,CEBPG,DNAJC3,HSPA5,NFIL3,XBP1
HSP90B1	0.427	other			0.0145	CALR,HSPA5,XBP1
BAX	0.097	transporter		1.98	0.0159	BCL2,ETV1,PDIA6,XBP1
CD38	0.204	enzyme	Activated	2.772	0.0202	CRELD2,MANF,NFIL3,P4HA1,PDIA6,RPN1,SDF2L1,XBP1
CNGA3		ion channel			0.0204	ARR3,HSPA5
MAPKAPK3	-0.082	kinase			0.0204	HSPA5,HSPB1
CRY1	0.432	enzyme			0.0204	ARNTL,DBP
BRD2	-0.153	kinase			0.0204	ALAS2,HBA1/HBA2
FOXO1	0.078	transcription regulator		1.342	0.0216	APLN,BCL2,CDK5RAP3,ELOVL5,FABP5,HSPA5,MRPS2,PIK3IP1,PTEN
OTUD3	0.041	peptidase			0.0226	PTEN
EMILIN1	-0.044	other			0.0226	PTEN
mir-154		microRNA			0.0226	PTEN
Cd99		other			0.0226	CD99L2
AVP		other			0.0226	HSPA5
DNAJA3	0.052	other			0.0226	BCL2
TBX2	-0.51	transcription regulator			0.0226	PTEN
Mapk		group			0.0245	APLN,DBP
MAPK3	-0.167	kinase			0.0272	FOSL2,HOMER1,RGS2
RARA	-0.407	ligand-dependent nuclear receptor		0	0.028	ARNT2,CREBL2,FOSL2,RET
NFAT5	-0.018	transcription regulator			0.029	Hspa1b,SLC5A3
PER1	-0.1	transcription regulator			0.029	ARNTL,CRY1
HTT	-0.002	transcription regulator			0.0303	B3GNT2,COCH,DBP,GSS,HOMER1,MAN1A1,PPP1R1A,USP2
HR	-0.226	transcription regulator			0.0338	AMD1,HNRNPC
CREB1	0.16	transcription regulator		1	0.0366	BCL2,CIART,HSPA4,LSS,NFIL3
CD40		transmembrane receptor	Activated	2	0.0366	BCL2,CALR,HSP90B1,HSPA5,XBP1
AQP1		transporter			0.0388	HSPA4L,HSPH1
FLI1	0.252	transcription regulator			0.041	HSPA8,IMP4,TCP1
ALKBH5	0.105	enzyme			0.0436	BRCA2,DNAJA1,HSPA8,RGS2,SLC7A8
SPTLC2	0.141	enzyme			0.0441	HSPA5,XBP1
miR-16-5p (and other miRNAs w/seed AGCAGCA)		mature microRNA			0.0441	BCL2,KITLG
Integrin alpha 4 beta 1		complex			0.0447	BCL2
NCEH1	-0.001	enzyme			0.0447	HSPA5
NDUFA13	0.014	enzyme			0.0447	BCL2
IL24		cytokine			0.0447	HSPA5
NTF3		growth factor			0.0447	ETV1
miR-155-3p (miRNAs w/seed UCCUACC)		mature microRNA			0.0447	DNAJB1
mir-181		microRNA			0.0447	PTEN
mir-3473		microRNA			0.0447	PTEN
MLH1	-0.203	enzyme			0.0447	PMS2
JAG2	-0.022	growth factor			0.0447	BMP7
COL4A1	-0.057	other			0.0447	HSPA5
SOX3	0.027	transcription regulator			0.0447	RET
NR1D2	-0.126	ligand-dependent nuclear receptor			0.0447	ARNTL
CIAPIN1	-0.069	other			0.0447	JAK2
PLK3	0.011	kinase			0.0447	PTEN
HSPA1A/HSPA1B	1.577	enzyme			0.0447	Hspa1b
Mia2	0.055	other			0.0447	HSPA5
TCR		complex		0.689	0.0455	BCL2,HSP90B1,HSPA5,PDIA4,PTEN
STAT5A	-0.54	transcription regulator			0.0455	BCL2,EPOR,FOSL2,RAB27B,SYTL2,TANK,TNFRSF18
EGFR	-0.105	kinase		1.987	0.243	BCL2,HSPE1,IVNS1ABP,PAIP2
IL10RA	0.01	transmembrane receptor		1.89	0.503	CELA1,CYP2S1,ETV1,FABP5,HSPA8,KITLG,Nnt
SIRT1	0.229	transcription regulator	Activated	2	0.53	APLN,ARNT2,CELA1,DBP,MTHFD1L,NECTIN4

### Sheet: NAc_Continuous vs. Interrupted
Upstream Regulator	Expr Log Ratio	Molecule Type	Predicted Activation State	Activation z-score	Flags	p-value of overlap	Target molecules in dataset	Mechanistic Network
HSF1	0.217	transcription regulator	Activated	2.377		5.24e-07	FKBP4,HSPA8,HSPE1,HSPH1,LMAN2L,STIP1
TCF4	-0.054	transcription regulator				1.63e-05	Hmgn2 (includes others),HSD11B1,MANF,PDIA4,PDIA6,SDF2L1
THBS4	-0.987	other				4.86e-05	CALR,HSPA5,MANF
TCF3	-0.161	transcription regulator				7.66e-05	Hmgn2 (includes others),HSD11B1,MANF,PDIA4,PDIA6,SDF2L1
SGPP2	0.256	phosphatase				0.000161	HSPA5,HSPA8,HSPH1
IL5		cytokine		1.342	bias	0.000279	HSPA5,MANF,PDIA6,S100A6,SDF2L1
SLC13A1		transporter	Inhibited	-2		0.000644	ELOVL6,HSPA5,HSPA8,SDF2L1
TRPM8		ion channel				0.000791	CIRBP,RBM3
TFRC	-0.22	transporter				0.000931	HERPUD1,Hrk,HSPA5
SEL1L	0.146	other				0.00136	HERPUD1,HSPA5
PEMT	-0.24	enzyme				0.00136	HERPUD1,HSPA5
MECP2	0.005	transcription regulator				0.00225	CD99L2,DPYSL2,HSPA5
APOE	-0.013	transporter				0.0025	CALR,FKBP4,HERPUD1,HSD11B1,HSPA5
MPZ		other				0.00293	HSPA5,SDF2L1
CD38	0.638	enzyme		1.067	bias	0.00379	MANF,PDIA6,S100A6,SDF2L1
DMTN	-0.058	other				0.00426	ITPKB
Cd99		other				0.00426	CD99L2
AVP	2.278	other				0.00426	HSPA5
HSP90B1	0.286	other				0.00429	CALR,HSPA5
DIO2	-0.601	enzyme				0.00546	CIRBP,RBM3
PDX1		transcription regulator				0.00593	HSPA5,PDIA4,PDIA6
NCEH1	-0.008	enzyme				0.00851	HSPA5
IL24		cytokine				0.00851	HSPA5
P4HB	0.021	enzyme				0.00851	PDIA4
COL4A1	-0.057	other				0.00851	HSPA5
Mia2	0.122	other				0.00851	HSPA5
SLC16A2	-0.11	transporter				0.0087	CIRBP,RBM3
Pkc(s)		group				0.00922	HSPA5,PDIA4
ATP7B	0.356	transporter				0.012	ELOVL6,FABP5
SELENOS	-0.067	other				0.0127	HSPA5
ERN2		kinase				0.0127	HSPA5
PPP1R1A	-0.269	phosphatase				0.0127	HSPA5
ADRB1	-0.19	G-protein coupled receptor				0.0127	HSPA5
BAX	-0.04	transporter				0.0145	Hrk,PDIA6
NFE2L2	0.135	transcription regulator	Activated	2.236		0.0149	CHORDC1,GABRA2,PDIA4,PDIA6,STIP1
USE1	-0.079	other				0.017	HSPA5
APAF1	0.016	other				0.017	HSPA5
GABRA1	0.18	ion channel				0.017	GABRA2
TAF7L		transcription regulator				0.0186	FSCN1,GAPDHS
IL23		complex				0.0211	HSPA5
EIF2A	-0.079	translation regulator				0.0211	HSPA5
ACACA	0.111	enzyme				0.0211	ELOVL6
CNGB3		ion channel				0.0211	HSPA5
HSPA2	-0.031	other				0.0211	GAPDHS
PPP1R15A	0.005	other				0.0211	HSPA5
ACOX1	-0.054	enzyme				0.0224	HSD11B1,HSPA5,RBM3
ETV5	0.09	transcription regulator				0.0238	DPYSL2,S100A6
PNPLA8	0.095	enzyme				0.0253	HSPA5
CYP11A1	-0.412	enzyme				0.0253	HSD11B1
MFGE8	0.007	other				0.0253	EDIL3
TBP	-0.054	transcription regulator				0.0253	MANF
GJA8		transporter				0.0253	CALR
G6PC		phosphatase				0.0253	HSPA5
THRA	-0.049	ligand-dependent nuclear receptor				0.0288	CIRBP,SYT12
CASQ2	-0.37	other				0.0295	CALR
DBI	0.062	other				0.0295	ELOVL6
SRD5A1	-0.139	enzyme				0.0295	FABP5
TP53	-0.116	transcription regulator	Inhibited	-2.121		0.0301	FABP5,FKBP4,Hmgn2 (includes others),HSPH1,PDIA6,RBM3,SLC5A3,STIP1,XPO1
GPER1	-0.371	G-protein coupled receptor				0.0377	HSPA5
NPY	-0.072	other				0.0377	GAL
YWHAZ	-0.086	enzyme				0.0377	HSPA5
GPR37	-0.048	G-protein coupled receptor				0.0377	HSPA5
ERN1	0.114	kinase				0.0398	HSPA5,SDF2L1
POR	-0.011	enzyme				0.0417	ELOVL6,HSPH1,SUSD2
PRKAA		group				0.0419	HSD11B1
MAPK11	-0.099	kinase				0.0419	CALR
CNGA3		ion channel				0.0419	HSPA5
NCF4	-0.034	enzyme				0.0419	FUT9
MAPKAPK3	-0.104	kinase				0.0419	HSPA5
NR1H2	-0.022	ligand-dependent nuclear receptor				0.0438	ELOVL6,HSD11B1
SCAP	-0.004	other				0.0458	ELOVL6,FABP5
CD40		transmembrane receptor				0.0469	CALR,HSPA5

### Sheet: DS_Continuous vs. Interrupted
Upstream Regulator	Expr Log Ratio	Molecule Type	Predicted Activation State	Activation z-score	p-value of overlap	Target molecules in dataset
HSF1	0.128	transcription regulator		1.441	3.88e-06	HSPA8,HSPB1,HSPD1,HSPH1,LMAN2L,TUBB4A
SLC13A1		transporter		-0.816	1.9e-05	HSPA5,HSPA8,HSPB1,MKKS,MPP6,SDF2L1
P4HB	0.055	enzyme			3.56e-05	PDIA3,PDIA4
HTT	-0.005	transcription regulator			5.24e-05	COCH,GSS,HOMER1,MAN1A1,RGS4,ST8SIA3,THBS2
THBS4	-0.554	other			0.000134	CALR,HSPA5,MANF
IL5		cytokine	Activated	2.449	0.000162	HSP90B1,HSPA5,MANF,P4HA1,PDIA6,SDF2L1
MPZ		other			0.000189	HMGCS1,HSPA5,SDF2L1
NFE2L2	0.137	transcription regulator		1.667	0.000204	CALB1,CHORDC1,GABRA2,GSS,HSP90B1,KIFC2,PDIA3,PDIA4,PDIA6
SGPP2	0.142	phosphatase			0.000438	HSPA5,HSPA8,HSPH1
DIO2	-0.08	enzyme			0.000492	CIRBP,PDP1,RBM3
PNPLA8	0.125	enzyme			0.000526	HSP90B1,HSPA5
TCF4	-0.131	transcription regulator			0.00097	HSP90B1,MANF,PDIA4,PDIA6,SDF2L1
SLC16A2	-0.097	transporter			0.001	CIRBP,PDP1,RBM3
Pkc(s)		group			0.00109	HSP90B1,HSPA5,PDIA4
YWHAZ	0.015	enzyme			0.00125	HSP90B1,HSPA5
ADAM10	-0.037	peptidase			0.00136	CSF1,MKKS,PDIA3,RGS4
TRPM8		ion channel			0.00155	CIRBP,RBM3
MAPKAPK3	0.144	kinase			0.00155	HSPA5,HSPB1
PDX1		transcription regulator			0.00178	HSPA5,MAN1A1,PDIA4,PDIA6
NR4A1	-0.125	ligand-dependent nuclear receptor			0.00228	CSF1,KCNIP3,PDIA3,RAMP3
TCF3	-0.212	transcription regulator			0.00325	HSP90B1,MANF,PDIA4,PDIA6,SDF2L1
ATG5	-0.001	other			0.00456	HSPA5,PDIA3
Vegf		group			0.00509	ANGEL1,CALB1,RAMP3
AVP		other			0.00599	HSPA5
HSF2	0.009	transcription regulator			0.0063	HSPB1,HSPH1
HSP90B1	0.382	other			0.00829	CALR,HSPA5
ERN1	-0.15	kinase			0.00997	HSP90B1,HSPA5,SDF2L1
APOE	0.092	transporter			0.0105	CALR,CSF1,HSP90B1,HSPA5,HSPD1
NCEH1	-0.063	enzyme			0.0119	HSPA5
IL24		cytokine			0.0119	HSPA5
TP53INP1	0.165	other			0.0119	SPARC
COL4A1	-0.157	other			0.0119	HSPA5
NR1D2	-0.028	ligand-dependent nuclear receptor			0.0119	ARNTL
Mia2	0.008	other			0.0119	HSPA5
CD38	0.176	enzyme		1.982	0.0124	MANF,P4HA1,PDIA6,SDF2L1
CREB1	0.205	transcription regulator			0.0127	CIART,HMGCS1,LSS
CD40		transmembrane receptor			0.0127	CALR,HSP90B1,HSPA5
SH3TC2	-0.134	other			0.013	HMGCS1,LSS
ADCYAP1	-0.637	other			0.014	CCBE1,KLHL40,MAN1A1
TCR		complex			0.015	HSP90B1,HSPA5,PDIA4
ALDH1A2	-0.391	enzyme			0.0157	CSF1,SPARC
CREM	0.114	transcription regulator			0.0174	CIART,HMGCS1,LSS
NR0B2		ligand-dependent nuclear receptor			0.0176	PDIA3,PDIA4
SELENOS	0.21	other			0.0179	HSPA5
estrogen receptor		group			0.0179	PDYN
PPP1R1B	0.166	phosphatase			0.0179	LRRK2
ERN2		kinase			0.0179	HSPA5
PPP1R1A	-0.016	phosphatase			0.0179	HSPA5
GC		transporter			0.0179	CALB1
FGF18		growth factor			0.0179	CSF1
ADRB1	-0.362	G-protein coupled receptor			0.0179	HSPA5
ATP7B	-0.416	transporter			0.0228	HMGCS1,LSS
CCR2		G-protein coupled receptor			0.0228	CSF1,P4HA1,SPARC
USE1	-0.061	other			0.0238	HSPA5
G0S2	-0.294	other			0.0238	HSPD1
CACNB4	0.009	ion channel			0.0238	CACNB2
mir-143		microRNA			0.0238	OSBPL8
APAF1	0.065	other			0.0238	HSPA5
TRPV5		ion channel			0.0238	CALB1
ATRX	-0.04	transcription regulator			0.0238	Ppp1cc
GABRA1	-0.156	ion channel			0.0238	GABRA2
KCNK9	-0.486	ion channel			0.0239	CALB1,HTR1B
CD3		complex			0.024	HSP90B1,HSPA5,PDIA4
ADORA2A	0.191	G-protein coupled receptor			0.0253	PDYN,SPARC,TUBB4A
MAPKAPK2	-0.323	kinase			0.0262	HSPA5,HSPB1
AIP	0.002	transcription regulator			0.0286	PDE3A,RGS4
IgG		complex			0.0296	CSF1
IL23		complex			0.0296	HSPA5
EIF2A	0.125	translation regulator			0.0296	HSPA5
CNGB3		ion channel			0.0296	HSPA5
KCND2	0.094	ion channel			0.0296	KCNIP3
HSPA2	-0.059	other			0.0296	GAPDHS
KCNIP3	-0.335	transcription regulator			0.0296	PDYN
SMAD5	0.133	transcription regulator			0.0296	COCH
ASIP		other			0.0296	HTR1B
PPP1R15A	-0.1	other			0.0296	HSPA5
GADD45GIP1	0.269	other			0.0296	HSPD1
AKT1	-0.121	kinase			0.031	RAMP3,THBS2
CYP3A		group			0.0354	HMGCS1
BIRC2	0.197	enzyme			0.0354	CSF1
TBP	-0.015	transcription regulator			0.0354	MANF
GJA8		transporter			0.0354	CALR
NPC1L1	0.244	transporter			0.0354	HMGCS1
HSPA5	0.78	enzyme			0.0354	HSP90B1
G6PC		phosphatase			0.0354	HSPA5
ADM	0.187	other			0.0354	RAMP3
ADRB		group			0.0378	HMGCS1,HSPD1,LSS
CASQ2	0.208	other			0.0412	CALR
ABCC4	0.156	transporter			0.0412	PDE3A
PTH		other			0.0412	CALB1
DBI	0.162	other			0.0412	LSS
PIK3R1	-0.135	kinase			0.0459	HSP90B1,HSPA5
ADGRF5	-0.118	G-protein coupled receptor			0.047	CSF1
TRPM2	0.083	ion channel			0.047	PDIA3
CCKBR	-0.568	G-protein coupled receptor			0.047	SPARC
XIAP	0.077	enzyme			0.047	CSF1
PRKAR2B	0.266	kinase			0.047	PDYN
KLB		enzyme			0.047	HMGCS1
ABL1	-0.074	kinase			0.047	CSF1
PDYN	0.827	transporter			0.047	HOMER1
