## Supplementary material for "Interruption of Continuous Opioid Exposure Exacerbates Drug-Evoked Adaptations in the Mesolimbic Dopamine System": Table S6

### Sheet: Magenta Module
ENSID	kTotal	kWithin	kOut	kDiff	Module	GeneName
ENSMUSG00000026864	8.33781	5.94711	2.3907	3.55641	5	Hspa5
ENSMUSG00000015656	7.87615	5.92656	1.94959	3.97697	5	Hspa8
ENSMUSG00000020571	7.35364	5.39385	1.95979	3.43406	5	Pdia6
ENSMUSG00000003814	7.05173	5.18306	1.86867	3.31439	5	Calr
ENSMUSG00000024966	7.1697	5.0641	2.10559	2.95851	5	Stip1
ENSMUSG00000027248	8.99795	5.03981	3.95814	1.08166	5	Pdia3
ENSMUSG00000051351	6.42489	4.44495	1.97994	2.46501	5	Zfp46
ENSMUSG00000045193	6.19234	4.28352	1.90882	2.3747	5	Cirbp
ENSMUSG00000029657	5.61331	4.27865	1.33466	2.94399	5	Hsph1
ENSMUSG00000021037	5.46995	4.03686	1.43309	2.60377	5	Ahsa1
ENSMUSG00000020048	6.28916	4.03636	2.2528	1.78357	5	Hsp90b1
ENSMUSG00000025823	5.57458	3.9003	1.67427	2.22603	5	Pdia4
ENSMUSG00000032575	6.49269	3.86606	2.62663	1.23943	5	Manf
ENSMUSG00000020484	6.39796	3.80566	2.5923	1.21336	5	Xbp1
ENSMUSG00000001774	5.29966	3.5297	1.76996	1.75974	5	Chordc1
ENSMUSG00000023944	4.00243	3.23514	0.767288	2.46785	5	Hsp90ab1
ENSMUSG00000031167	4.56862	3.05481	1.5138	1.54101	5	Rbm3
ENSMUSG00000004460	4.15286	2.95515	1.1977	1.75745	5	Dnajb11
ENSMUSG00000022769	3.81652	2.94354	0.872974	2.07057	5	Sdf2l1
ENSMUSG00000021111	6.16322	2.94183	3.22138	-0.279552	5	Papola
ENSMUSG00000028410	6.06387	2.90543	3.15844	-0.253012	5	Dnaja1
ENSMUSG00000048578	5.74225	2.83334	2.90891	-0.0755618	5	Mlec
ENSMUSG00000019916	4.57537	2.76829	1.80708	0.961212	5	P4ha1
ENSMUSG00000014226	9.46954	2.74528	6.72426	-3.97897	5	Cacybp
ENSMUSG00000060373	6.34227	2.63624	3.70603	-1.06979	5	Hnrnpc
ENSMUSG00000030062	3.32461	2.59002	0.734596	1.85542	5	Rpn1
ENSMUSG00000030357	3.37457	2.56378	0.810783	1.753	5	Fkbp4
ENSMUSG00000022136	3.74518	2.47459	1.27059	1.204	5	Dnajc3
ENSMUSG00000025980	4.38747	2.47127	1.9162	0.555072	5	Hspd1
ENSMUSG00000027274	4.41385	2.39213	2.02172	0.370416	5	Mkks
ENSMUSG00000024817	3.97332	2.37087	1.60245	0.768426	5	Uhrf2
ENSMUSG00000022403	5.63154	2.31078	3.32076	-1.00997	5	St13
ENSMUSG00000035776	4.00441	2.16454	1.83987	0.324662	5	Cd99l2
ENSMUSG00000029817	4.97424	2.15907	2.81517	-0.656096	5	Tra2a
ENSMUSG00000057193	3.26123	2.15864	1.10259	1.05605	5	Slc44a2
ENSMUSG00000024335	4.11676	2.13721	1.97955	0.157654	5	Brd2
ENSMUSG00000091971	2.7197	2.06953	0.650173	1.41935	5	Hspa1a
ENSMUSG00000005483	2.94523	2.05232	0.892909	1.15941	5	Dnajb1
ENSMUSG00000010554	4.05412	1.99016	2.06396	-0.0737942	5	Mettl16
ENSMUSG00000022964	2.79602	1.98612	0.809904	1.17621	5	Tmem50b
ENSMUSG00000000134	4.52228	1.98546	2.53682	-0.551362	5	Tfe3
ENSMUSG00000090877	2.42927	1.87897	0.550299	1.32867	5	Hspa1b
ENSMUSG00000073676	5.32959	1.87865	3.45095	-1.5723	5	Hspe1
ENSMUSG00000004187	11.687	1.81325	9.87378	-8.06053	5	Kifc2
ENSMUSG00000022234	4.05072	1.74643	2.30429	-0.557861	5	Cct5
ENSMUSG00000021134	2.82454	1.74196	1.08258	0.659374	5	Srsf5
ENSMUSG00000032285	2.83054	1.6981	1.13244	0.565654	5	Dnaja4
ENSMUSG00000020288	2.46925	1.69522	0.774039	0.921177	5	Ahsa2
ENSMUSG00000029328	2.32699	1.63063	0.696358	0.93427	5	Hnrnpdl
ENSMUSG00000042082	4.15322	1.56057	2.59265	-1.03208	5	Arsb
ENSMUSG00000027184	2.86477	1.49999	1.36478	0.135206	5	Caprin1
ENSMUSG00000030374	7.23203	1.49746	5.73458	-4.23712	5	Strn4
ENSMUSG00000070436	2.11744	1.49441	0.623034	0.871372	5	Serpinh1
ENSMUSG00000047246	3.45956	1.47209	1.98746	-0.515371	5	Hist1h2be
ENSMUSG00000021484	2.24596	1.46257	0.783394	0.679172	5	Lman2
ENSMUSG00000027804	5.08834	1.46013	3.62821	-2.16808	5	Ppid
ENSMUSG00000071072	4.33691	1.43809	2.89881	-1.46072	5	Ptges3
ENSMUSG00000030870	2.78996	1.42798	1.36198	0.0659941	5	Ubfd1
ENSMUSG00000049907	5.78896	1.40298	4.38599	-2.98301	5	Rasl11b
ENSMUSG00000032115	3.52422	1.40014	2.12409	-0.72395	5	Hyou1
ENSMUSG00000038388	6.45262	1.37793	5.07469	-3.69676	5	Mpp6
ENSMUSG00000025478	3.60055	1.37098	2.22956	-0.858578	5	Dpysl4
ENSMUSG00000030621	3.49544	1.36721	2.12823	-0.761028	5	Me3
ENSMUSG00000023272	3.94693	1.36481	2.58212	-1.21731	5	Creld2
ENSMUSG00000052915	2.91632	1.35115	1.56517	-0.214027	5	Msl1
ENSMUSG00000004951	1.95296	1.3509	0.602067	0.748829	5	Hspb1
ENSMUSG00000055116	2.27554	1.3434	0.932137	0.411266	5	Arntl
ENSMUSG00000074738	2.54548	1.30065	1.24483	0.055822	5	Fndc10
ENSMUSG00000089774	2.27703	1.29218	0.984853	0.307324	5	Slc5a3
ENSMUSG00000060862	2.23535	1.26858	0.966777	0.3018	5	Zbtb40
ENSMUSG00000039763	2.20224	1.25772	0.944518	0.3132	5	Dnajc28
ENSMUSG00000070730	2.65702	1.25106	1.40596	-0.154905	5	Rmdn3
ENSMUSG00000024764	1.94184	1.24783	0.694013	0.553812	5	Naa40
ENSMUSG00000039850	2.71256	1.22662	1.48595	-0.259333	5	Endov
ENSMUSG00000028035	6.1634	1.20809	4.95532	-3.74723	5	Dnajb4
ENSMUSG00000006127	1.78631	1.20307	0.583243	0.619824	5	Inpp5k
ENSMUSG00000002059	2.23331	1.19269	1.04061	0.152077	5	Rab34
ENSMUSG00000037720	3.56561	1.16913	2.39648	-1.22735	5	Tmem33
ENSMUSG00000018669	2.34596	1.1574	1.18857	-0.0311717	5	Cdk5rap3
ENSMUSG00000028136	8.99395	1.15664	7.83731	-6.68067	5	Snx27
ENSMUSG00000027575	4.02401	1.14398	2.88003	-1.73605	5	Arfgap1
ENSMUSG00000018537	2.40767	1.13867	1.269	-0.13033	5	Pcgf2
ENSMUSG00000053838	3.00369	1.13689	1.8668	-0.729908	5	Nudcd3
ENSMUSG00000036817	3.89426	1.12209	2.77217	-1.65008	5	Sun1
ENSMUSG00000001143	3.13029	1.12202	2.00826	-0.886242	5	Lman2l
ENSMUSG00000020482	1.60374	1.12054	0.483203	0.637338	5	Ccdc117
ENSMUSG00000027091	4.4212	1.10746	3.31374	-2.20628	5	Zc3h15
ENSMUSG00000028729	1.72814	1.09938	0.628753	0.47063	5	Ebna1bp2
ENSMUSG00000028243	3.82188	1.09148	2.7304	-1.63892	5	Ubxn2b
ENSMUSG00000061099	2.4338	1.09072	1.34307	-0.252347	5	Gapdhs
ENSMUSG00000005312	1.46086	1.08986	0.37099	0.718875	5	Ubqln1
ENSMUSG00000028676	2.91146	1.08968	1.82178	-0.732102	5	Srsf10
ENSMUSG00000025613	3.70311	1.08185	2.62126	-1.53942	5	Cct8
ENSMUSG00000027351	2.81719	1.08025	1.73694	-0.656695	5	Spred1
ENSMUSG00000038181	3.9854	1.07836	2.90704	-1.82868	5	Chpf2
ENSMUSG00000009739	13.8038	1.06933	12.7345	-11.6651	5	Pou6f1
ENSMUSG00000027944	3.26138	1.06698	2.1944	-1.12741	5	Hax1
ENSMUSG00000058886	2.07686	1.06629	1.01057	0.0557187	5	Deaf1
ENSMUSG00000072969	2.20848	1.04279	1.16569	-0.122902	5	Armcx5
ENSMUSG00000000560	2.48441	1.04144	1.44297	-0.401525	5	Gabra2
ENSMUSG00000030007	2.1302	1.02578	1.10442	-0.0786434	5	Cct7
ENSMUSG00000029625	2.00611	0.998254	1.00785	-0.00959873	5	Cpsf4
ENSMUSG00000043872	1.78557	0.986802	0.798768	0.188034	5	Zmym1
ENSMUSG00000030096	3.27686	0.984497	2.29236	-1.30786	5	Slc6a6
ENSMUSG00000041926	1.95732	0.983255	0.97407	0.00918506	5	Rnpep
ENSMUSG00000019804	3.51505	0.964542	2.55051	-1.58597	5	Snx3
ENSMUSG00000020289	2.35691	0.964018	1.39289	-0.42887	5	Nprl3
ENSMUSG00000025474	2.38594	0.953125	1.43282	-0.479691	5	Tubgcp2
ENSMUSG00000024620	2.10544	0.937087	1.16835	-0.231264	5	Pdgfrb
ENSMUSG00000040738	1.41392	0.926963	0.486955	0.440009	5	Ints8
ENSMUSG00000048939	1.32854	0.917514	0.411027	0.506487	5	Atp13a5
ENSMUSG00000039804	1.58279	0.910304	0.672485	0.237819	5	Ncoa5
ENSMUSG00000035898	1.60911	0.902853	0.706257	0.196596	5	Uba6
ENSMUSG00000031770	1.90927	0.895117	1.01416	-0.119039	5	Herpud1
ENSMUSG00000024097	3.40415	0.89496	2.50919	-1.61423	5	Srsf7
ENSMUSG00000033105	2.31981	0.87443	1.44538	-0.570946	5	Lss
ENSMUSG00000026127	1.49674	0.870569	0.626176	0.244392	5	Imp4
ENSMUSG00000026843	1.34999	0.861781	0.488212	0.373569	5	Fubp3
ENSMUSG00000028096	1.89816	0.849266	1.0489	-0.199633	5	Gpr89
ENSMUSG00000028274	2.98201	0.833905	2.1481	-1.3142	5	Rngtt
ENSMUSG00000025722	1.71095	0.82785	0.883102	-0.0552522	5	Wdr73
ENSMUSG00000041084	2.63187	0.820376	1.8115	-0.991122	5	Ostc
ENSMUSG00000029513	2.04162	0.818941	1.22268	-0.403737	5	Prkab1
ENSMUSG00000014551	1.82759	0.815821	1.01177	-0.195947	5	Mrps25
ENSMUSG00000020868	2.30168	0.806054	1.49563	-0.689573	5	Xylt2
ENSMUSG00000040964	2.53997	0.801372	1.7386	-0.937229	5	Arhgef10l
ENSMUSG00000022774	2.50727	0.798308	1.70897	-0.910658	5	Ncbp2
ENSMUSG00000032010	1.82921	0.792002	1.03721	-0.245204	5	Usp2
ENSMUSG00000000738	2.29799	0.791359	1.50664	-0.715277	5	Spg7
ENSMUSG00000057329	2.56604	0.788813	1.77723	-0.988413	5	Bcl2
ENSMUSG00000071847	1.66245	0.759902	0.90255	-0.142648	5	Apcdd1
ENSMUSG00000020817	2.60229	0.758553	1.84373	-1.08518	5	Rabep1
ENSMUSG00000020522	1.93191	0.757176	1.17473	-0.417553	5	Mfap3
ENSMUSG00000057130	2.32925	0.74606	1.58319	-0.837135	5	Txnl4a
ENSMUSG00000041954	1.59736	0.744766	0.852589	-0.107823	5	Tnfrsf18
ENSMUSG00000040675	2.35318	0.739929	1.61325	-0.873324	5	Mthfd1l
ENSMUSG00000017776	2.30923	0.737833	1.5714	-0.833565	5	Crk
ENSMUSG00000035126	5.90836	0.737745	5.17062	-4.43287	5	Wdr78
ENSMUSG00000020074	2.08645	0.734423	1.35202	-0.617602	5	Ccar1
ENSMUSG00000005610	5.48803	0.7268	4.76123	-4.03443	5	Eif4g2
ENSMUSG00000022814	1.2274	0.724473	0.502927	0.221545	5	Umps
ENSMUSG00000055629	2.53603	0.719944	1.81609	-1.09615	5	B4galnt4
ENSMUSG00000061046	2.40029	0.71714	1.68315	-0.966011	5	Haghl
ENSMUSG00000070544	1.41387	0.713357	0.700515	0.0128419	5	Top1
ENSMUSG00000002416	2.33195	0.708347	1.6236	-0.915252	5	Ndufb2
ENSMUSG00000050211	6.48917	0.707754	5.78142	-5.07367	5	Pla2g4e
ENSMUSG00000038344	1.51208	0.706986	0.805096	-0.09811	5	Txlng
ENSMUSG00000024382	1.0631	0.698903	0.364197	0.334706	5	Ercc3
ENSMUSG00000080316	1.91212	0.671838	1.24028	-0.568444	5	Spaca6
ENSMUSG00000025316	1.05774	0.668481	0.389256	0.279225	5	Banp
ENSMUSG00000020132	4.46946	0.668456	3.801	-3.13255	5	Rab21
ENSMUSG00000045576	1.93913	0.666084	1.27304	-0.60696	5	St7l
ENSMUSG00000037355	1.56617	0.665175	0.900995	-0.23582	5	Uvssa
ENSMUSG00000025795	1.47335	0.661353	0.811999	-0.150646	5	Rassf3
ENSMUSG00000036398	1.7493	0.658618	1.09068	-0.432067	5	Ppp1r11
ENSMUSG00000074923	2.01477	0.658154	1.35662	-0.698461	5	Pak6
ENSMUSG00000028419	2.71524	0.643063	2.07217	-1.42911	5	Chmp5
ENSMUSG00000027193	2.66909	0.642507	2.02658	-1.38408	5	Api5
ENSMUSG00000031068	3.29018	0.6422	2.64798	-2.00578	5	Glrx3
ENSMUSG00000057246	1.04195	0.636153	0.405794	0.230359	5	BC051142
ENSMUSG00000046610	1.17125	0.630687	0.54056	0.0901265	5	Oacyl
ENSMUSG00000031700	1.41732	0.629111	0.788207	-0.159096	5	Gpt2
ENSMUSG00000054499	1.43856	0.62535	0.813207	-0.187857	5	Dedd2
ENSMUSG00000040356	3.31499	0.624065	2.69092	-2.06686	5	Skiv2l
ENSMUSG00000039307	1.39415	0.619972	0.774175	-0.154204	5	Hexdc
ENSMUSG00000021711	2.54465	0.618448	1.92621	-1.30776	5	Trappc13
ENSMUSG00000026773	1.74356	0.614023	1.12954	-0.515515	5	Pfkfb3
ENSMUSG00000020361	1.25596	0.609813	0.646145	-0.0363316	5	Hspa4
ENSMUSG00000035545	3.49429	0.607441	2.88685	-2.27941	5	Leng8
ENSMUSG00000057469	3.52358	0.603851	2.91973	-2.31588	5	E2f6
ENSMUSG00000001844	1.15046	0.597612	0.552852	0.0447599	5	Zdhhc4
ENSMUSG00000093769	2.04411	0.592348	1.45177	-0.859419	5	Hist2h3c1
ENSMUSG00000028899	1.18805	0.589789	0.598261	-0.00847211	5	Taf12
ENSMUSG00000024530	3.55357	0.580936	2.97263	-2.3917	5	Prelid3a
ENSMUSG00000030616	2.49327	0.565257	1.92801	-1.36276	5	Sytl2
ENSMUSG00000068039	2.67415	0.564621	2.10952	-1.5449	5	Tcp1
ENSMUSG00000039285	1.86355	0.563627	1.29993	-0.736299	5	Azi2
ENSMUSG00000056962	1.39067	0.563213	0.827454	-0.264241	5	Jmjd6
ENSMUSG00000024511	2.12384	0.559829	1.56401	-1.00418	5	Rab27b
ENSMUSG00000040462	2.06018	0.558069	1.50211	-0.944042	5	Os9
ENSMUSG00000042185	1.24137	0.55284	0.688527	-0.135686	5	Nfrkb
ENSMUSG00000010307	0.873328	0.551609	0.321719	0.229889	5	Tmem86a
ENSMUSG00000040028	2.23242	0.544661	1.68776	-1.1431	5	Elavl1
ENSMUSG00000026857	2.43016	0.544539	1.88562	-1.34108	5	Ntmt1
ENSMUSG00000071172	1.85472	0.542014	1.31271	-0.770694	5	Srsf3
ENSMUSG00000032905	1.45421	0.541859	0.912351	-0.370492	5	Atg12
ENSMUSG00000027001	1.2506	0.537358	0.713241	-0.175884	5	Dusp19
ENSMUSG00000058192	1.00816	0.530179	0.477976	0.0522029	5	Zfp846
ENSMUSG00000031954	2.59433	0.525737	2.0686	-1.54286	5	Cfdp1
ENSMUSG00000040811	1.43013	0.525251	0.904882	-0.379631	5	Eml2
ENSMUSG00000018102	6.2253	0.519124	5.70618	-5.18705	5	Hist1h2bc
ENSMUSG00000006818	1.96917	0.515794	1.45338	-0.937586	5	Sod2
ENSMUSG00000032245	4.69731	0.514122	4.18319	-3.66907	5	Cln6
ENSMUSG00000027300	0.970559	0.511218	0.459341	0.0518772	5	Ubox5
ENSMUSG00000021474	1.89165	0.511073	1.38058	-0.869505	5	Sfxn1
ENSMUSG00000040938	1.5486	0.502162	1.04644	-0.544274	5	Slc16a11
ENSMUSG00000031166	1.82811	0.4952	1.33291	-0.837712	5	Wdr13
ENSMUSG00000002329	2.48026	0.494933	1.98533	-1.4904	5	Mdp1
ENSMUSG00000078490	1.06659	0.492517	0.574071	-0.081554	5	Cfap74
ENSMUSG00000029199	1.13254	0.484511	0.648025	-0.163513	5	Lias
ENSMUSG00000032060	0.947177	0.481977	0.4652	0.0167765	5	Cryab
ENSMUSG00000020937	3.39384	0.477297	2.91654	-2.43924	5	Plcd3
ENSMUSG00000073838	0.995952	0.477225	0.518726	-0.0415012	5	Tufm
ENSMUSG00000038685	0.906589	0.476081	0.430508	0.0455732	5	Rtel1
ENSMUSG00000039680	2.00486	0.47551	1.52935	-1.05384	5	Mrps6
ENSMUSG00000068115	1.55013	0.472169	1.07796	-0.605789	5	Ninl
ENSMUSG00000007850	2.66364	0.469679	2.19396	-1.72428	5	Hnrnph1
ENSMUSG00000024498	1.06855	0.469544	0.599007	-0.129463	5	Tcerg1
ENSMUSG00000039461	1.0137	0.462112	0.551584	-0.0894716	5	Tcta
ENSMUSG00000022414	1.09288	0.459854	0.633021	-0.173167	5	Tab1
ENSMUSG00000042672	0.945877	0.456887	0.48899	-0.0321036	5	Dcst1
ENSMUSG00000025757	2.65486	0.453836	2.20103	-1.74719	5	Hspa4l
ENSMUSG00000066647	2.19098	0.453647	1.73734	-1.28369	5	Gm5113
ENSMUSG00000032869	0.912021	0.439306	0.472716	-0.0334099	5	Psmf1
ENSMUSG00000019055	0.706592	0.43911	0.267482	0.171627	5	Plod1
ENSMUSG00000001751	0.748422	0.43276	0.315663	0.117097	5	Naglu
ENSMUSG00000063694	2.13527	0.427843	1.70743	-1.27958	5	Cycs
ENSMUSG00000043252	0.824567	0.420284	0.404283	0.0160005	5	Tmem64
ENSMUSG00000006310	0.613417	0.406262	0.207155	0.199107	5	Zbtb32
ENSMUSG00000079056	2.01438	0.405853	1.60853	-1.20267	5	Kcnip3
ENSMUSG00000040164	2.4709	0.397044	2.07386	-1.67682	5	Kcns1
ENSMUSG00000053286	0.711104	0.396438	0.314666	0.081772	5	Trmt1l
ENSMUSG00000030056	0.515166	0.394387	0.120779	0.273609	5	Isy1
ENSMUSG00000020741	1.41357	0.394071	1.0195	-0.625426	5	Cluh
ENSMUSG00000054619	1.56353	0.385988	1.17754	-0.791555	5	Mettl7a1
ENSMUSG00000058655	0.795242	0.382193	0.413049	-0.0308555	5	Eif4b
ENSMUSG00000045259	0.991331	0.382063	0.609267	-0.227204	5	Klhdc9
ENSMUSG00000030994	0.915337	0.38121	0.534127	-0.152918	5	D7Ertd443e
ENSMUSG00000025871	1.31943	0.372337	0.947089	-0.574752	5	4833439L19Rik
ENSMUSG00000022601	1.42184	0.37146	1.05038	-0.678923	5	Zbtb11
ENSMUSG00000075700	1.82407	0.365071	1.459	-1.09393	5	Selenot
ENSMUSG00000035914	1.05544	0.364499	0.69094	-0.326441	5	Cd276
ENSMUSG00000040701	0.985194	0.361628	0.623566	-0.261937	5	Ap1g2
ENSMUSG00000026418	0.801535	0.359811	0.441724	-0.0819135	5	Tnni1
ENSMUSG00000067279	0.760992	0.358464	0.402528	-0.0440642	5	Ppp1r3c
ENSMUSG00000040112	1.70166	0.355536	1.34613	-0.990592	5	Mrps35
ENSMUSG00000024829	1.17646	0.355429	0.82103	-0.465601	5	Mrpl21
ENSMUSG00000021481	0.694518	0.354205	0.340313	0.0138924	5	Zfp346
ENSMUSG00000055493	0.5933	0.351233	0.242068	0.109165	5	Epm2a
ENSMUSG00000021497	1.09707	0.348825	0.74824	-0.399416	5	Txndc15
ENSMUSG00000032718	0.656366	0.343992	0.312374	0.0316175	5	Mansc1
ENSMUSG00000032741	1.23509	0.343253	0.891834	-0.548581	5	Tpcn1
ENSMUSG00000062981	1.21306	0.340093	0.872971	-0.532877	5	Mrpl42
ENSMUSG00000068329	1.04281	0.330541	0.712274	-0.381733	5	Htra2
ENSMUSG00000025940	1.14868	0.328965	0.819718	-0.490753	5	Tmem70
ENSMUSG00000020325	0.693458	0.328537	0.364921	-0.0363841	5	Fstl3
ENSMUSG00000038550	0.771032	0.326999	0.444034	-0.117035	5	Ciart
ENSMUSG00000040957	0.641043	0.32295	0.318094	0.00485633	5	Cables1
ENSMUSG00000037428	0.841523	0.32178	0.519743	-0.197963	5	Vgf
ENSMUSG00000032437	0.837115	0.315639	0.521476	-0.205837	5	Stt3b
ENSMUSG00000021537	1.77384	0.31343	1.46041	-1.14698	5	Cetn3
ENSMUSG00000026439	3.20407	0.311501	2.89257	-2.58106	5	Rbbp5
ENSMUSG00000030871	2.63586	0.309823	2.32604	-2.01621	5	Ears2
ENSMUSG00000044952	0.658235	0.307496	0.350739	-0.0432427	5	Kctd21
ENSMUSG00000026926	0.48819	0.306569	0.181621	0.124948	5	Pmpca
ENSMUSG00000035298	0.492537	0.306465	0.186072	0.120394	5	Klhl35
ENSMUSG00000025894	0.915493	0.292929	0.622565	-0.329636	5	Aasdhppt
ENSMUSG00000018906	0.727486	0.292621	0.434864	-0.142243	5	P4ha2
ENSMUSG00000083282	0.625276	0.288152	0.337124	-0.0489713	5	Ctsf
ENSMUSG00000050711	1.31835	0.287801	1.03055	-0.74275	5	Scg2
ENSMUSG00000032091	0.450336	0.287226	0.16311	0.124115	5	Tmprss4
ENSMUSG00000049327	0.502356	0.28536	0.216996	0.0683643	5	Kmt5a
ENSMUSG00000022685	0.596294	0.285115	0.311179	-0.0260633	5	Parn
ENSMUSG00000028436	0.439496	0.285021	0.154475	0.130547	5	Dcaf12
ENSMUSG00000032264	0.675812	0.283963	0.39185	-0.107887	5	Zw10
ENSMUSG00000030110	0.571959	0.280347	0.291611	-0.011264	5	Ret
ENSMUSG00000028068	0.648622	0.278467	0.370155	-0.0916887	5	Iqgap3
ENSMUSG00000042851	0.539627	0.275109	0.264518	0.0105917	5	Zc3h6
ENSMUSG00000028221	0.710776	0.271289	0.439487	-0.168198	5	Tmem55a
ENSMUSG00000022200	1.94164	0.270535	1.67111	-1.40057	5	Golph3
ENSMUSG00000051518	0.606332	0.261672	0.34466	-0.0829875	5	Rps19bp1
ENSMUSG00000026427	0.559206	0.260711	0.298495	-0.0377843	5	Eif2d
ENSMUSG00000008200	0.600105	0.257839	0.342266	-0.0844269	5	Fnbp4
ENSMUSG00000032295	1.44343	0.255061	1.18837	-0.933309	5	Man2c1
ENSMUSG00000031431	0.911868	0.25266	0.659208	-0.406547	5	Tsc22d3
ENSMUSG00000021572	0.487735	0.250648	0.237088	0.0135601	5	Cep72
ENSMUSG00000039202	1.42414	0.249804	1.17433	-0.924529	5	Abhd2
ENSMUSG00000038047	0.4893	0.248314	0.240987	0.0073269	5	Haus6
ENSMUSG00000037343	0.958988	0.226578	0.73241	-0.505832	5	Taf2
ENSMUSG00000038930	0.703414	0.210297	0.493117	-0.282819	5	Rccd1
ENSMUSG00000013150	0.475175	0.209876	0.2653	-0.0554237	5	Gfod2
ENSMUSG00000006418	1.18714	0.079844	1.1073	-1.02745	5	Rnf114

### Sheet: Turquoise Module
ENSID	kTotal	kWithin	kOut	kDiff	Module	GeneName
ENSMUSG00000026667	4.71253	1.08342	3.62912	-2.5457	14	Uhmk1
ENSMUSG00000022629	4.62551	1.04669	3.57882	-2.53213	14	Kif21a
ENSMUSG00000024472	5.30108	0.98337	4.31771	-3.33434	14	Dcp2
ENSMUSG00000031732	4.88066	0.930086	3.95057	-3.02048	14	Phlpp2
ENSMUSG00000058230	5.443	0.915813	4.52719	-3.61137	14	Arhgap35
ENSMUSG00000030313	3.95235	0.871108	3.08124	-2.21013	14	Dennd5b
ENSMUSG00000023169	4.6663	0.793894	3.87241	-3.07851	14	Slc38a1
ENSMUSG00000029765	4.03714	0.769897	3.26724	-2.49735	14	Plxna4
ENSMUSG00000031010	3.65321	0.739501	2.91371	-2.17421	14	Usp9x
ENSMUSG00000055567	3.21895	0.70674	2.51221	-1.80547	14	Unc80
ENSMUSG00000026587	3.46658	0.681678	2.7849	-2.10323	14	Astn1
ENSMUSG00000035284	3.68364	0.679281	3.00435	-2.32507	14	Vps13c
ENSMUSG00000050708	3.03079	0.671324	2.35947	-1.68814	14	Ftl1
ENSMUSG00000032186	2.47501	0.662568	1.81244	-1.14987	14	Tmod2
ENSMUSG00000020114	2.73454	0.637379	2.09716	-1.45978	14	Cand1
ENSMUSG00000048758	3.45918	0.634685	2.8245	-2.18981	14	Rpl29
ENSMUSG00000016150	3.292	0.623532	2.66847	-2.04494	14	Tenm1
ENSMUSG00000034636	3.74517	0.594201	3.15097	-2.55677	14	Zyg11b
ENSMUSG00000019054	2.76786	0.582287	2.18557	-1.60328	14	Fis1
ENSMUSG00000040423	2.55128	0.58002	1.97126	-1.39124	14	Rc3h1
ENSMUSG00000041560	2.91631	0.579662	2.33665	-1.75699	14	Nop53
ENSMUSG00000090100	2.96964	0.565581	2.40406	-1.83848	14	Ttbk2
ENSMUSG00000031818	3.60828	0.542122	3.06615	-2.52403	14	Cox4i1
ENSMUSG00000046785	4.40483	0.533743	3.87108	-3.33734	14	Epm2aip1
ENSMUSG00000023845	1.72394	0.507487	1.21645	-0.708965	14	Lnpep
ENSMUSG00000029212	3.16623	0.501381	2.66485	-2.16347	14	Gabrb1
ENSMUSG00000041245	2.23305	0.486337	1.74672	-1.26038	14	Wnk3
ENSMUSG00000025326	2.23418	0.481664	1.75251	-1.27085	14	Ube3a
ENSMUSG00000063317	2.62965	0.476629	2.15302	-1.6764	14	Usp31
ENSMUSG00000074212	1.88205	0.46216	1.41989	-0.957734	14	Dnajb14
ENSMUSG00000022789	4.2468	0.457728	3.78907	-3.33134	14	Dnm1l
ENSMUSG00000009575	2.89578	0.438213	2.45757	-2.01935	14	Cbx5
ENSMUSG00000031284	3.45707	0.436246	3.02082	-2.58458	14	Pak3
ENSMUSG00000042359	2.30149	0.421083	1.88041	-1.45933	14	Osbpl6
ENSMUSG00000035173	1.7155	0.40043	1.31507	-0.914644	14	Ccdc186
ENSMUSG00000056342	2.34904	0.398846	1.9502	-1.55135	14	Usp34
ENSMUSG00000026469	1.75089	0.394847	1.35605	-0.961201	14	Xpr1
ENSMUSG00000090862	3.28425	0.388407	2.89584	-2.50744	14	Rps13
ENSMUSG00000041571	3.78062	0.379295	3.40133	-3.02203	14	Selenow
ENSMUSG00000043019	2.06315	0.375748	1.6874	-1.31165	14	Edem3
ENSMUSG00000036452	2.14449	0.373596	1.77089	-1.3973	14	Arhgap26
ENSMUSG00000022995	2.42796	0.368003	2.05995	-1.69195	14	Enah
ENSMUSG00000031731	2.06756	0.363502	1.70405	-1.34055	14	Ap1g1
ENSMUSG00000055373	2.26392	0.356609	1.90731	-1.5507	14	Fut9
ENSMUSG00000020964	1.69636	0.353493	1.34287	-0.989375	14	Sel1l
ENSMUSG00000001056	2.4278	0.343232	2.08457	-1.74134	14	Nhp2
ENSMUSG00000026490	1.87372	0.334317	1.53941	-1.20509	14	Cdc42bpa
ENSMUSG00000046449	1.24079	0.321668	0.919118	-0.59745	14	Nexmif
ENSMUSG00000003731	2.03276	0.32144	1.71132	-1.38988	14	Kpna6
ENSMUSG00000027175	1.57945	0.319368	1.26008	-0.940714	14	Tcp11l1
ENSMUSG00000072294	1.20182	0.318952	0.882873	-0.563921	14	Klf12
ENSMUSG00000041697	2.93486	0.308639	2.62622	-2.31758	14	Cox6a1
ENSMUSG00000002395	2.01983	0.308444	1.71139	-1.40294	14	Use1
ENSMUSG00000021281	1.51062	0.304158	1.20646	-0.902302	14	Tnfaip2
ENSMUSG00000074457	1.47621	0.296255	1.17995	-0.883696	14	S100a16
ENSMUSG00000037416	1.52062	0.293729	1.22689	-0.933163	14	Dmxl1
ENSMUSG00000031523	3.04451	0.293371	2.75114	-2.45777	14	Dlc1
ENSMUSG00000027087	2.84828	0.289812	2.55846	-2.26865	14	Itgav
ENSMUSG00000024921	1.84553	0.281302	1.56423	-1.28293	14	Smarca2
ENSMUSG00000027035	2.10213	0.281084	1.82104	-1.53996	14	Cers6
ENSMUSG00000031516	2.21194	0.279508	1.93243	-1.65292	14	Dctn6
ENSMUSG00000054280	1.62154	0.276113	1.34543	-1.06932	14	Prr14l
ENSMUSG00000022214	1.29625	0.270643	1.0256	-0.754959	14	Dcaf11
ENSMUSG00000027663	1.81433	0.270609	1.54372	-1.27311	14	Zmat3
ENSMUSG00000025609	1.93309	0.262763	1.67032	-1.40756	14	Mkln1
ENSMUSG00000049550	1.92507	0.25869	1.66638	-1.40769	14	Clip1
ENSMUSG00000042396	1.78988	0.254416	1.53546	-1.28105	14	Rbm7
ENSMUSG00000019578	1.56462	0.25432	1.3103	-1.05598	14	Ubxn6
ENSMUSG00000046230	1.29588	0.253529	1.04235	-0.788824	14	Vps13a
ENSMUSG00000029992	1.75374	0.245657	1.50809	-1.26243	14	Gfpt1
ENSMUSG00000027665	1.34147	0.244946	1.09652	-0.851578	14	Pik3ca
ENSMUSG00000039652	2.2491	0.243645	2.00545	-1.76181	14	Cpeb3
ENSMUSG00000035521	1.34889	0.2422	1.10669	-0.86449	14	Gnptg
ENSMUSG00000062683	1.55734	0.238848	1.31849	-1.07965	14	Atp5g2
ENSMUSG00000063065	1.48872	0.226865	1.26186	-1.03499	14	Mapk3
ENSMUSG00000057531	2.15239	0.226863	1.92553	-1.69866	14	Dtnbp1
ENSMUSG00000037926	1.47422	0.224703	1.24951	-1.02481	14	Ssh2
ENSMUSG00000045210	1.08186	0.222482	0.859381	-0.636899	14	Vcpip1
ENSMUSG00000042605	1.99292	0.218925	1.77399	-1.55507	14	Atxn2
ENSMUSG00000040896	1.11528	0.218606	0.896674	-0.678068	14	Kcnd3
ENSMUSG00000042446	1.4194	0.215557	1.20384	-0.988288	14	Zmym4
ENSMUSG00000020300	1.62818	0.205988	1.42219	-1.2162	14	Cpeb4
ENSMUSG00000033526	1.78068	0.204247	1.57644	-1.37219	14	Ppip5k1
ENSMUSG00000034744	0.728219	0.184957	0.543262	-0.358304	14	Nagk
ENSMUSG00000071655	1.10916	0.175725	0.933431	-0.757706	14	Ubxn1
ENSMUSG00000000197	1.13418	0.151922	0.982254	-0.830332	14	Nalcn

### Sheet: Lime Module
ENSID	kTotal	kWithin	kOut	kDiff	Module	GeneName
ENSMUSG00000025422	17.5264	7.7829	9.74353	-1.96064	4	Agap2
ENSMUSG00000057897	19.1751	7.31784	11.8572	-4.53939	4	Camk2b
ENSMUSG00000032120	21.8809	7.27954	14.6014	-7.32183	4	C2cd2l
ENSMUSG00000025738	24.7131	7.26966	17.4434	-10.1738	4	Fbxl16
ENSMUSG00000032936	27.9247	6.65575	21.2689	-14.6132	4	Camkv
ENSMUSG00000044216	14.7361	6.04648	8.68966	-2.64317	4	Kcnj4
ENSMUSG00000023018	14.7012	5.95466	8.74653	-2.79187	4	Smarcd1
ENSMUSG00000037679	26.0005	5.39249	20.608	-15.2156	4	Inf2
ENSMUSG00000037579	11.6275	5.28256	6.34497	-1.06241	4	Kcnh3
ENSMUSG00000038976	12.4661	5.27079	7.19532	-1.92453	4	Ppp1r9b
ENSMUSG00000032174	12.133	5.09843	7.03454	-1.93612	4	Icam5
ENSMUSG00000022095	14.2187	4.98085	9.2379	-4.25705	4	Fam160b2
ENSMUSG00000024883	18.532	4.81572	13.7163	-8.90061	4	Rin1
ENSMUSG00000029713	13.4842	4.69863	8.78554	-4.08691	4	Gnb2
ENSMUSG00000000632	17.4241	4.66806	12.756	-8.08794	4	Sez6
ENSMUSG00000029348	17.5868	4.64455	12.9423	-8.29775	4	Asphd2
ENSMUSG00000024220	12.1679	4.58368	7.58424	-3.00056	4	Zfp523
ENSMUSG00000020827	22.1278	4.45508	17.6727	-13.2176	4	Mink1
ENSMUSG00000039637	12.4013	4.40159	7.99969	-3.5981	4	Coro7
ENSMUSG00000024969	10.9038	4.37328	6.53057	-2.15729	4	Mark2
ENSMUSG00000026207	12.5095	4.31926	8.19023	-3.87097	4	Speg
ENSMUSG00000035355	17.0725	4.17019	12.9023	-8.73216	4	Kcnh4
ENSMUSG00000036564	18.0679	4.16659	13.9013	-9.73473	4	Ndrg4
ENSMUSG00000021259	9.49432	4.14762	5.3467	-1.19908	4	Cyp46a1
ENSMUSG00000025867	12.6174	4.12588	8.49152	-4.36565	4	Cplx2
ENSMUSG00000037224	9.39403	4.10089	5.29314	-1.19225	4	Zfyve28
ENSMUSG00000003469	11.3074	3.9705	7.33687	-3.36637	4	Phyhip
ENSMUSG00000030747	10.7364	3.89726	6.83912	-2.94187	4	Dgat2
ENSMUSG00000051853	11.3377	3.78335	7.55436	-3.77101	4	Arf3
ENSMUSG00000070720	15.4086	3.47392	11.9347	-8.4608	4	Tmem200b
ENSMUSG00000006435	7.16821	3.38398	3.78424	-0.40026	4	Neurl1a
ENSMUSG00000035397	12.7414	3.35684	9.38457	-6.02773	4	Klf16
ENSMUSG00000022208	13.8674	3.34081	10.5265	-7.18574	4	Jph4
ENSMUSG00000025318	9.13504	3.32744	5.8076	-2.48015	4	Jph3
ENSMUSG00000027298	8.84733	3.3256	5.52173	-2.19613	4	Tyro3
ENSMUSG00000034675	9.89149	3.2368	6.65469	-3.41789	4	Dbn1
ENSMUSG00000020886	10.0902	3.19114	6.89909	-3.70794	4	Dlg4
ENSMUSG00000048251	20.9492	3.1532	17.796	-14.6428	4	Bcl11b
ENSMUSG00000033365	7.75475	3.11935	4.63541	-1.51606	4	Ipo13
ENSMUSG00000035781	6.96122	2.9945	3.96672	-0.972216	4	R3hdm4
ENSMUSG00000020823	8.07532	2.86307	5.21225	-2.34918	4	Sec14l1
ENSMUSG00000030123	10.9898	2.8456	8.14422	-5.29862	4	Plxnd1
ENSMUSG00000034686	7.18808	2.71632	4.47176	-1.75544	4	Prr7
ENSMUSG00000039989	8.51682	2.6595	5.85732	-3.19782	4	Cbx4
ENSMUSG00000036620	7.91998	2.65108	5.26891	-2.61783	4	Mgat4b
ENSMUSG00000000555	11.3039	2.64574	8.65816	-6.01242	4	Itga5
ENSMUSG00000030410	8.07188	2.487	5.58488	-3.09788	4	Dmwd
ENSMUSG00000024952	6.63223	2.47036	4.16187	-1.69151	4	Rps6ka4
ENSMUSG00000042524	7.25227	2.42439	4.82787	-2.40348	4	Sun2
ENSMUSG00000035863	6.15923	2.39769	3.76154	-1.36385	4	Palm
ENSMUSG00000071454	9.66225	2.38726	7.275	-4.88774	4	Dtnb
ENSMUSG00000025579	11.8699	2.37119	9.49872	-7.12754	4	Gaa
ENSMUSG00000029722	9.97533	2.3531	7.62223	-5.26913	4	Agfg2
ENSMUSG00000031971	5.97247	2.31774	3.65473	-1.337	4	Ccsap
ENSMUSG00000034928	6.63003	2.26398	4.36606	-2.10208	4	Rnf44
ENSMUSG00000033287	5.60079	2.25439	3.3464	-1.09201	4	Kctd17
ENSMUSG00000024425	8.17693	2.24587	5.93107	-3.6852	4	Ndfip1
ENSMUSG00000020747	6.6119	2.23722	4.37468	-2.13746	4	Tmem94
ENSMUSG00000035314	6.13199	2.21203	3.91996	-1.70793	4	Gdpd5
ENSMUSG00000052296	5.6445	2.21002	3.43448	-1.22446	4	Ppp6r1
ENSMUSG00000047409	7.32695	2.20594	5.12101	-2.91507	4	Ctdspl
ENSMUSG00000006235	5.07223	2.15535	2.91689	-0.761539	4	Epor
ENSMUSG00000040857	5.48287	2.15171	3.33116	-1.17945	4	Erf
ENSMUSG00000029581	8.42481	2.13678	6.28803	-4.15125	4	Fscn1
ENSMUSG00000041351	13.3886	2.13123	11.2574	-9.12618	4	Rap1gap
ENSMUSG00000020440	5.37082	2.12412	3.2467	-1.12257	4	Arf5
ENSMUSG00000055430	5.44337	2.12124	3.32213	-1.20089	4	Nap1l5
ENSMUSG00000027706	6.98202	2.0819	4.90012	-2.81822	4	Sec62
ENSMUSG00000022661	8.13116	2.07896	6.0522	-3.97325	4	Cd200
ENSMUSG00000037126	5.69269	2.07655	3.61614	-1.53959	4	Psd
ENSMUSG00000027296	5.68039	2.06188	3.6185	-1.55662	4	Itpka
ENSMUSG00000020455	8.51685	2.03873	6.47813	-4.4394	4	Trim11
ENSMUSG00000070003	5.53199	2.03871	3.49328	-1.45456	4	Ssbp4
ENSMUSG00000003346	5.61784	1.9952	3.62263	-1.62743	4	Abhd17a
ENSMUSG00000043683	4.1952	1.98142	2.21378	-0.232362	4	Fem1a
ENSMUSG00000028137	5.16038	1.95539	3.20499	-1.2496	4	Celf3
ENSMUSG00000028277	6.56197	1.95064	4.61133	-2.66068	4	Ube2j1
ENSMUSG00000025212	5.10625	1.94982	3.15643	-1.20662	4	Sfxn3
ENSMUSG00000000531	4.71554	1.94808	2.76746	-0.819385	4	Grasp
ENSMUSG00000041020	5.50129	1.94268	3.55861	-1.61592	4	Map7d2
ENSMUSG00000027466	5.48395	1.92232	3.56163	-1.63931	4	Rbck1
ENSMUSG00000003872	4.44171	1.91015	2.53156	-0.621418	4	Lin7b
ENSMUSG00000037887	5.11272	1.88874	3.22397	-1.33523	4	Dusp8
ENSMUSG00000040390	5.14212	1.88773	3.25439	-1.36666	4	Map3k10
ENSMUSG00000039747	3.98006	1.88693	2.09312	-0.20619	4	Orai2
ENSMUSG00000040441	5.08023	1.88671	3.19352	-1.30681	4	Slc26a10
ENSMUSG00000059824	5.26571	1.86865	3.39706	-1.52841	4	Dbp
ENSMUSG00000030122	3.95254	1.85728	2.09527	-0.237986	4	Ptms
ENSMUSG00000036093	4.61739	1.85502	2.76237	-0.907347	4	Arl5a
ENSMUSG00000040007	4.8028	1.8503	2.95249	-1.10219	4	Bahd1
ENSMUSG00000048895	4.61502	1.8198	2.79522	-0.97542	4	Cdk5r1
ENSMUSG00000006215	4.65769	1.81626	2.84143	-1.02516	4	Zbtb17
ENSMUSG00000026718	5.08002	1.81057	3.26945	-1.45888	4	Stam
ENSMUSG00000038127	3.95276	1.80911	2.14365	-0.334546	4	Ccdc50
ENSMUSG00000003500	4.40945	1.8058	2.60365	-0.797847	4	Impdh1
ENSMUSG00000028661	7.02437	1.75565	5.26872	-3.51307	4	Epha8
ENSMUSG00000025227	6.11747	1.75339	4.36408	-2.61069	4	Mfsd13a
ENSMUSG00000027195	4.84252	1.75063	3.09189	-1.34126	4	Hsd17b12
ENSMUSG00000024867	6.05189	1.74639	4.3055	-2.55911	4	Pip5k1b
ENSMUSG00000035486	4.1574	1.73566	2.42174	-0.686073	4	Plk5
ENSMUSG00000006356	3.90816	1.72223	2.18593	-0.4637	4	Crip2
ENSMUSG00000058740	5.51152	1.71323	3.79829	-2.08506	4	Kcnt1
ENSMUSG00000006576	6.2423	1.71157	4.53073	-2.81917	4	Slc4a3
ENSMUSG00000043419	5.12446	1.70781	3.41665	-1.70884	4	Chd3os
ENSMUSG00000032773	4.10406	1.7032	2.40087	-0.69767	4	Chrm1
ENSMUSG00000043635	11.1155	1.67542	9.44012	-7.7647	4	Adamts3
ENSMUSG00000049536	5.3873	1.67494	3.71236	-2.03742	4	Tceal1
ENSMUSG00000089715	3.99667	1.66591	2.33076	-0.664855	4	Cbx6
ENSMUSG00000030654	4.8032	1.63364	3.16956	-1.53592	4	Arl6ip1
ENSMUSG00000042182	6.94077	1.61693	5.32384	-3.7069	4	Bend6
ENSMUSG00000020734	4.11255	1.57869	2.53386	-0.955169	4	Grin2c
ENSMUSG00000034245	5.05013	1.56701	3.48312	-1.91611	4	Hdac11
ENSMUSG00000030120	4.42513	1.56153	2.8636	-1.30208	4	Mlf2
ENSMUSG00000020923	4.18165	1.54505	2.6366	-1.09155	4	Ubtf
ENSMUSG00000105867	5.33067	1.52396	3.80672	-2.28276	4	Gm42517
ENSMUSG00000001270	8.8259	1.51697	7.30893	-5.79195	4	Ckb
ENSMUSG00000037148	5.84205	1.5025	4.33955	-2.83706	4	Arhgap10
ENSMUSG00000042606	5.354	1.50229	3.85171	-2.34941	4	Hirip3
ENSMUSG00000040097	6.70368	1.48232	5.22136	-3.73904	4	Flywch1
ENSMUSG00000032101	5.02693	1.47679	3.55014	-2.07335	4	Ddx25
ENSMUSG00000035382	5.19143	1.47626	3.71517	-2.23891	4	Pcsk7
ENSMUSG00000024780	3.47093	1.47222	1.99871	-0.526489	4	Cdc37l1
ENSMUSG00000052752	4.26699	1.46298	2.80401	-1.34104	4	Traf7
ENSMUSG00000034863	5.03611	1.43963	3.59647	-2.15684	4	Ano8
ENSMUSG00000029106	4.41695	1.40022	3.01673	-1.6165	4	Add1
ENSMUSG00000060275	4.68724	1.39504	3.2922	-1.89716	4	Nrg2
ENSMUSG00000025223	4.6788	1.38929	3.2895	-1.90021	4	Ldb1
ENSMUSG00000001729	3.48345	1.38697	2.09647	-0.7095	4	Akt1
ENSMUSG00000034488	3.37696	1.3863	1.99066	-0.604366	4	Edil3
ENSMUSG00000033061	4.49426	1.37699	3.11727	-1.74028	4	Resp18
ENSMUSG00000044197	3.98849	1.37462	2.61387	-1.23925	4	Gpr146
ENSMUSG00000022559	3.89099	1.37243	2.51856	-1.14613	4	Fbxl6
ENSMUSG00000055692	4.66332	1.37232	3.291	-1.91868	4	Tmem191c
ENSMUSG00000026860	4.66783	1.35841	3.30943	-1.95102	4	Sh3glb2
ENSMUSG00000015981	5.19305	1.34	3.85305	-2.51305	4	Stk32c
ENSMUSG00000029469	3.81794	1.33517	2.48277	-1.1476	4	Ift81
ENSMUSG00000095567	6.09077	1.33225	4.75852	-3.42627	4	Noc2l
ENSMUSG00000070576	3.54702	1.29834	2.24867	-0.950328	4	Mn1
ENSMUSG00000042901	5.12743	1.26994	3.85749	-2.58755	4	Aida
ENSMUSG00000040785	5.33712	1.26451	4.07261	-2.8081	4	Ttc3
ENSMUSG00000024228	3.27144	1.26022	2.01122	-0.751001	4	Nudt12
ENSMUSG00000028541	3.05154	1.24918	1.80236	-0.553173	4	B4galt2
ENSMUSG00000027465	4.15338	1.22877	2.92462	-1.69585	4	Tbc1d20
ENSMUSG00000029408	3.66304	1.22861	2.43442	-1.20581	4	Abcb9
ENSMUSG00000019428	3.55995	1.20147	2.35848	-1.157	4	Fkbp8
ENSMUSG00000044149	4.6992	1.19751	3.50168	-2.30417	4	Nkrf
ENSMUSG00000022329	3.17819	1.19544	1.98276	-0.78732	4	Stk3
ENSMUSG00000026204	7.02806	1.19217	5.8359	-4.64373	4	Ptprn
ENSMUSG00000027030	2.88582	1.18479	1.70103	-0.516233	4	Stk39
ENSMUSG00000022420	5.64645	1.17084	4.47561	-3.30476	4	Dnal4
ENSMUSG00000031749	2.5626	1.16473	1.39787	-0.233143	4	St3gal2
ENSMUSG00000060950	3.13573	1.15628	1.97945	-0.823172	4	Trmt61a
ENSMUSG00000021774	3.71988	1.15041	2.56946	-1.41905	4	Ube2e1
ENSMUSG00000037972	3.05347	1.13012	1.92334	-0.793217	4	Snn
ENSMUSG00000027134	2.86973	1.12639	1.74334	-0.616941	4	Lpcat4
ENSMUSG00000032338	6.00426	1.12574	4.87852	-3.75278	4	Hcn4
ENSMUSG00000032418	5.88751	1.11018	4.77733	-3.66715	4	Me1
ENSMUSG00000028796	2.9831	1.1035	1.87959	-0.776087	4	Phc2
ENSMUSG00000004933	6.27831	1.10173	5.17658	-4.07484	4	Matk
ENSMUSG00000056429	3.72906	1.0973	2.63176	-1.53446	4	Tgoln1
ENSMUSG00000026841	3.72494	1.09234	2.6326	-1.54025	4	Fibcd1
ENSMUSG00000045045	3.0505	1.08901	1.96149	-0.872475	4	Lrfn4
ENSMUSG00000077450	2.49412	1.08849	1.40563	-0.317142	4	Rab11b
ENSMUSG00000017466	2.65057	1.06813	1.58244	-0.514319	4	Timp2
ENSMUSG00000027223	2.86585	1.06741	1.79844	-0.73103	4	Mapk8ip1
ENSMUSG00000046607	2.91951	1.06397	1.85554	-0.791573	4	Hrk
ENSMUSG00000036257	3.80621	1.06172	2.74449	-1.68277	4	Pnpla8
ENSMUSG00000069769	2.56589	1.03646	1.52943	-0.49297	4	Msi2
ENSMUSG00000046637	4.39018	1.03548	3.3547	-2.31922	4	Ttc34
ENSMUSG00000044857	2.61397	1.01279	1.60119	-0.588403	4	Lemd2
ENSMUSG00000042535	2.22998	0.991976	1.238	-0.246026	4	Gtpbp1
ENSMUSG00000028527	5.82063	0.982849	4.83778	-3.85493	4	Ak4
ENSMUSG00000074651	3.31643	0.978258	2.33818	-1.35992	4	Mcidas
ENSMUSG00000078429	2.87944	0.972858	1.90658	-0.933725	4	Ctdsp2
ENSMUSG00000006651	3.60255	0.970731	2.63182	-1.66109	4	Aplp1
ENSMUSG00000034255	5.75224	0.964559	4.78768	-3.82312	4	Arhgap27
ENSMUSG00000021270	4.88547	0.962774	3.9227	-2.95993	4	Hsp90aa1
ENSMUSG00000022043	3.66707	0.960985	2.70608	-1.7451	4	Trim35
ENSMUSG00000024429	3.35996	0.95899	2.40097	-1.44198	4	Gnl1
ENSMUSG00000035329	2.40518	0.951432	1.45375	-0.502319	4	Fbxo33
ENSMUSG00000007836	2.97849	0.946458	2.03203	-1.08558	4	Hnrnpa0
ENSMUSG00000079003	2.52541	0.942803	1.5826	-0.639801	4	Samd1
ENSMUSG00000090071	3.71832	0.941787	2.77653	-1.83474	4	Cdk5r2
ENSMUSG00000028843	3.88545	0.934311	2.95114	-2.01683	4	Sh3bgrl3
ENSMUSG00000039427	2.13812	0.921184	1.21694	-0.295753	4	Alg1
ENSMUSG00000040794	2.82085	0.916274	1.90458	-0.988304	4	C1qtnf4
ENSMUSG00000035640	3.79608	0.910023	2.88606	-1.97604	4	Cbarp
ENSMUSG00000033295	5.73709	0.903841	4.83325	-3.92941	4	Ptprf
ENSMUSG00000025402	2.43709	0.89697	1.54012	-0.643149	4	Nab2
ENSMUSG00000007783	2.76787	0.896845	1.87103	-0.974184	4	Cpt1c
ENSMUSG00000018765	2.52386	0.88438	1.63948	-0.755102	4	Fxr2
ENSMUSG00000028708	2.25221	0.878777	1.37343	-0.494657	4	Mknk1
ENSMUSG00000049932	2.71217	0.876403	1.83577	-0.959366	4	H2afx
ENSMUSG00000027823	2.65226	0.875559	1.77671	-0.901147	4	Gmps
ENSMUSG00000032456	2.34678	0.870702	1.47607	-0.605372	4	Nmnat3
ENSMUSG00000058498	2.84421	0.867472	1.97674	-1.10927	4	Rnf207
ENSMUSG00000034157	2.63289	0.863796	1.7691	-0.9053	4	Cipc
ENSMUSG00000027534	2.60888	0.863724	1.74516	-0.881436	4	Snx16
ENSMUSG00000039059	3.61325	0.859988	2.75326	-1.89327	4	Hrh3
ENSMUSG00000037709	2.53147	0.854586	1.67689	-0.822299	4	Fam13a
ENSMUSG00000030380	2.53077	0.852221	1.67855	-0.826333	4	Mzf1
ENSMUSG00000054364	2.36291	0.838016	1.52489	-0.686873	4	Rhob
ENSMUSG00000040502	2.37363	0.833763	1.53987	-0.706106	4	2019-03-09
ENSMUSG00000009207	3.12944	0.833673	2.29576	-1.46209	4	Lnpk
ENSMUSG00000015846	4.72801	0.8336	3.8944	-3.0608	4	Rxra
ENSMUSG00000066839	2.12664	0.816912	1.30973	-0.492815	4	Ecsit
ENSMUSG00000001127	3.5543	0.815736	2.73857	-1.92283	4	Araf
ENSMUSG00000021493	1.92611	0.807348	1.11876	-0.31141	4	Pdlim7
ENSMUSG00000039656	3.27586	0.800898	2.47496	-1.67406	4	Rxrb
ENSMUSG00000003199	2.35332	0.798828	1.55449	-0.755665	4	Mpnd
ENSMUSG00000025138	1.98128	0.795158	1.18612	-0.39096	4	Sirt7
ENSMUSG00000011158	2.27384	0.794046	1.47979	-0.685746	4	Brf1
ENSMUSG00000018559	2.61031	0.794003	1.81631	-1.02231	4	Ctdnep1
ENSMUSG00000029344	1.83251	0.789011	1.04349	-0.254483	4	Tpst2
ENSMUSG00000029712	2.39498	0.788485	1.6065	-0.818014	4	Actl6b
ENSMUSG00000039345	2.22587	0.776174	1.4497	-0.673525	4	Mettl22
ENSMUSG00000015312	1.6625	0.774221	0.888279	-0.114058	4	Gadd45b
ENSMUSG00000041420	2.20038	0.772098	1.42828	-0.65618	4	Meis3
ENSMUSG00000004892	2.55269	0.77167	1.78102	-1.00935	4	Bcan
ENSMUSG00000046215	2.33242	0.768308	1.56411	-0.7958	4	Rprml
ENSMUSG00000025858	1.84604	0.763142	1.0829	-0.319757	4	Get4
ENSMUSG00000070002	3.37324	0.761492	2.61175	-1.85026	4	Ell
ENSMUSG00000017221	2.03702	0.754738	1.28228	-0.527546	4	Psmd3
ENSMUSG00000019831	2.80532	0.752304	2.05302	-1.30072	4	Wasf1
ENSMUSG00000068267	6.75749	0.744834	6.01265	-5.26782	4	Cenpb
ENSMUSG00000062825	2.26779	0.742189	1.5256	-0.783412	4	Actg1
ENSMUSG00000002771	3.91673	0.737561	3.17916	-2.4416	4	Grin2d
ENSMUSG00000033159	1.70448	0.729751	0.974728	-0.244977	4	Cnppd1
ENSMUSG00000001227	2.48146	0.726107	1.75536	-1.02925	4	Sema6b
ENSMUSG00000030032	2.40904	0.711723	1.69732	-0.985593	4	Wdr54
ENSMUSG00000073639	2.9249	0.707929	2.21697	-1.50904	4	Rab18
ENSMUSG00000019923	3.33437	0.705053	2.62931	-1.92426	4	Zwint
ENSMUSG00000030824	2.01327	0.699497	1.31377	-0.614277	4	Nucb1
ENSMUSG00000052921	2.70703	0.693737	2.01329	-1.31956	4	Arhgef15
ENSMUSG00000029486	1.62278	0.693639	0.929139	-0.2355	4	Mrpl1
ENSMUSG00000035206	3.28498	0.690698	2.59428	-1.90358	4	Sppl2b
ENSMUSG00000022537	1.83516	0.688048	1.14711	-0.45906	4	Tmem44
ENSMUSG00000040387	1.45873	0.681184	0.777546	-0.0963618	4	Klhl32
ENSMUSG00000007570	1.60279	0.677741	0.925051	-0.24731	4	Fance
ENSMUSG00000051695	1.89017	0.675208	1.21496	-0.539753	4	Pcbp1
ENSMUSG00000024797	2.05753	0.665739	1.39179	-0.726054	4	Vps51
ENSMUSG00000035890	3.28179	0.665686	2.6161	-1.95042	4	Rnf126
ENSMUSG00000039568	1.86015	0.664563	1.19558	-0.531022	4	Ubald1
ENSMUSG00000028059	2.35101	0.664096	1.68691	-1.02281	4	Arhgef2
ENSMUSG00000024776	2.11087	0.662277	1.44859	-0.786318	4	Stambpl1
ENSMUSG00000021248	1.90403	0.656293	1.24774	-0.591444	4	Tmed10
ENSMUSG00000074405	2.60829	0.655642	1.95265	-1.29701	4	Zfp865
ENSMUSG00000024901	2.26544	0.653715	1.61172	-0.958008	4	Peli3
ENSMUSG00000059839	1.90211	0.650365	1.25174	-0.601378	4	Zfp874b
ENSMUSG00000043059	1.29814	0.646832	0.651309	-0.00447621	4	Zfp513
ENSMUSG00000043822	1.76508	0.641809	1.12327	-0.481458	4	Adamtsl5
ENSMUSG00000078185	1.71083	0.640355	1.07048	-0.430125	4	Chml
ENSMUSG00000035242	2.54043	0.637856	1.90257	-1.26472	4	Oaz1
ENSMUSG00000061207	2.30385	0.637012	1.66683	-1.02982	4	Stk19
ENSMUSG00000001518	1.79623	0.629216	1.16701	-0.537797	4	Itfg2
ENSMUSG00000068263	2.52658	0.625769	1.90081	-1.27504	4	Efcc1
ENSMUSG00000041199	1.58361	0.625421	0.958186	-0.332765	4	Rpusd1
ENSMUSG00000036501	2.1634	0.624844	1.53856	-0.913717	4	Fam13b
ENSMUSG00000030760	1.45279	0.624741	0.828047	-0.203306	4	Acer3
ENSMUSG00000022772	1.86701	0.624518	1.24249	-0.617973	4	Senp5
ENSMUSG00000059475	1.77882	0.624181	1.15464	-0.53046	4	Zfp426
ENSMUSG00000028959	2.08942	0.622768	1.46665	-0.84388	4	Fastk
ENSMUSG00000040473	1.29314	0.618557	0.674583	-0.0560252	4	Cfap69
ENSMUSG00000028670	3.82675	0.615681	3.21107	-2.59539	4	Lypla2
ENSMUSG00000024622	1.8881	0.610374	1.27772	-0.667348	4	Hmgxb3
ENSMUSG00000052373	2.1934	0.608192	1.58521	-0.97702	4	Mpp3
ENSMUSG00000044708	1.62591	0.602899	1.02301	-0.42011	4	Kcnj10
ENSMUSG00000022099	1.43615	0.59981	0.836338	-0.236528	4	Dmtn
ENSMUSG00000020496	1.41642	0.59026	0.826165	-0.235906	4	Rnf187
ENSMUSG00000039621	1.76913	0.582194	1.18693	-0.604739	4	Prex1
ENSMUSG00000040945	1.71121	0.579395	1.13182	-0.552422	4	Rcc2
ENSMUSG00000000530	1.78116	0.572971	1.20819	-0.635217	4	Acvrl1
ENSMUSG00000046329	1.85079	0.567567	1.28323	-0.715659	4	Slc25a23
ENSMUSG00000022075	4.86389	0.557063	4.30683	-3.74976	4	Rhobtb2
ENSMUSG00000051517	1.9574	0.556728	1.40067	-0.843944	4	Arhgef39
ENSMUSG00000028126	1.99715	0.554539	1.44261	-0.888073	4	Pip5k1a
ENSMUSG00000042444	1.9463	0.553676	1.39262	-0.838946	4	Mindy2
ENSMUSG00000000085	2.17185	0.544718	1.62713	-1.08241	4	Scmh1
ENSMUSG00000026062	2.00596	0.543861	1.4621	-0.918241	4	Slc9a2
ENSMUSG00000003345	1.42736	0.543688	0.883675	-0.339987	4	Csnk1g2
ENSMUSG00000029086	1.33544	0.541675	0.793764	-0.252089	4	Prom1
ENSMUSG00000067928	1.25759	0.53929	0.718301	-0.179012	4	Zfp760
ENSMUSG00000034201	1.75402	0.531804	1.22222	-0.690412	4	Gas2l1
ENSMUSG00000024781	1.50795	0.526794	0.981156	-0.454362	4	Lipa
ENSMUSG00000095742	1.95056	0.524793	1.42577	-0.900972	4	CAAA01147332.1
ENSMUSG00000026443	3.32711	0.520949	2.80616	-2.28521	4	Lrrn2
ENSMUSG00000023019	1.33488	0.507434	0.827445	-0.320011	4	Gpd1
ENSMUSG00000020456	1.75424	0.501771	1.25247	-0.750695	4	Ogdh
ENSMUSG00000033373	1.22846	0.495161	0.733297	-0.238136	4	Fntb
ENSMUSG00000025935	1.79146	0.487347	1.30411	-0.816767	4	Tram1
ENSMUSG00000030850	1.50464	0.483268	1.02137	-0.538099	4	Ate1
ENSMUSG00000037979	2.18095	0.459588	1.72137	-1.26178	4	Ccdc92
ENSMUSG00000040714	1.31275	0.453091	0.859659	-0.406568	4	Klc3
ENSMUSG00000031438	1.45701	0.445718	1.01129	-0.565574	4	Rnf128
ENSMUSG00000051703	1.73621	0.443554	1.29265	-0.8491	4	Tmem198
ENSMUSG00000031748	2.58471	0.42512	2.15959	-1.73447	4	Gnao1
ENSMUSG00000034189	2.79397	0.409941	2.38403	-1.97409	4	Hsdl1
ENSMUSG00000020986	2.2004	0.374205	1.8262	-1.45199	4	Sec23a
ENSMUSG00000024955	1.62121	0.338962	1.28225	-0.943286	4	Esrra
ENSMUSG00000006731	1.52065	0.326306	1.19434	-0.868034	4	B4galnt1
